# peakScout – a user-friendly and reversible peak-to-gene translator for genomic peak calling results

**DOI:** 10.1101/2025.09.07.671934

**Authors:** Alexander L. Lin, Lana A. Cartailler, Jean-Philippe Cartailler

## Abstract

**Summary:** peakScout is a command line and web-based bioinformatics tool designed to quickly and easily bridge the gap between genomic peak data and gene annotations, enabling researchers to understand the relationship between measurements of regulatory elements and their target genes. At its core, peakScout processes genomic peak files obtained through various means chromatin profiling and maps them to nearby genes using reference genome annotations. The workflow begins with input processing, where peak files are standardized and reference GTF files are decomposed into chromosome-specific feature collections. The core analysis modules then perform bidirectional mapping: peak-to-gene identifies which genes are potentially regulated by specific genomic regions, while gene-to-peak reveals which regulatory elements might influence particular genes of interest. Throughout this process, nearest-feature detection algorithms handle the complex spatial relationships between genomic elements, considering factors like distance constraints and feature overlaps. Finally, the results are formatted into researcher-friendly CSV and Excel outputs, providing a comprehensive view of the genomic landscape that connects regulatory elements to their potential gene targets.

**Availability and implementation:** The web version of peakScout is available at https://vandydata.github.io/peakScout/. The command line version is available at https://github.com/vandydata/peakScout and archived on Zenodo (URL to be provided upon version 1.0 release) under the GNU Affero General Public License v3.0. Installation instructions, example datasets, and detailed usage examples are provided in the GitHub repository README file. peakScout is implemented in Python and is platform independent, but the web version is implemented in Amazon Web Services and thus uses proprietary infrastructure.
