## supplementary data 1 for "peakScout – a user-friendly and reversible peak-to-gene translator for genomic peak calling results"

### Sheet: Sheet1
chr	start	end	name	score	strand	signal	pvalue	qvalue	peak	closest_gene_name_1	closest_gene_name_1_dist	closest_gene_name_2	closest_gene_name_2_dist	ucsc_genome_browser_urls
chr1	805254	805561	macs2_peak_1	145	.	6.62817	17.0399	14.5791	147	LINC00115	0	LINC01409	0	https://genome.ucsc.edu/cgi-bin/hgTracks?db=hg38&position=chrchr1:804486-806328&highlight=chrchr1:805254-805561%23FFED29
chr1	811148	811407	macs2_peak_2	183	.	7.5424	20.9251	18.367	178	LINC00115	0	ENSG00000230092	-987	https://genome.ucsc.edu/cgi-bin/hgTracks?db=hg38&position=chrchr1:810500-812054&highlight=chrchr1:811148-811407%23FFED29
chr1	817255	817520	macs2_peak_3	45	.	2.31213	6.65139	4.58061	111	LINC00115	0	FAM87B	0	https://genome.ucsc.edu/cgi-bin/hgTracks?db=hg38&position=chrchr1:816592-818182&highlight=chrchr1:817255-817520%23FFED29
chr1	827315	827562	macs2_peak_4	258	.	5.91295	28.5571	25.8372	130	LINC00115	0	LINC01128	0	https://genome.ucsc.edu/cgi-bin/hgTracks?db=hg38&position=chrchr1:826697-828179&highlight=chrchr1:827315-827562%23FFED29
chr1	829311	829715	macs2_peak_5	89	.	5.05497	11.23	8.95057	88	LINC01128	0	LINC00115	-1322	https://genome.ucsc.edu/cgi-bin/hgTracks?db=hg38&position=chrchr1:828301-830725&highlight=chrchr1:829311-829715%23FFED29
chr1	831203	832085	macs2_peak_6	181	.	6.31502	20.6525	18.1027	384	LINC01128	0	ENSG00000297178	1013	https://genome.ucsc.edu/cgi-bin/hgTracks?db=hg38&position=chrchr1:828998-834290&highlight=chrchr1:831203-832085%23FFED29
chr1	869990	870215	macs2_peak_7	51	.	2.97141	7.27093	5.16281	154	FAM41C	0	LINC01128	-1155	https://genome.ucsc.edu/cgi-bin/hgTracks?db=hg38&position=chrchr1:869427-870777&highlight=chrchr1:869990-870215%23FFED29
chr1	885851	886187	macs2_peak_8	192	.	5.31129	21.8093	19.2328	169	ENSG00000296088	0	ENSG00000283040	-8617	https://genome.ucsc.edu/cgi-bin/hgTracks?db=hg38&position=chrchr1:885011-887027&highlight=chrchr1:885851-886187%23FFED29
chr1	898454	898876	macs2_peak_9	1038	.	14.834	107.448	103.807	216	ENSG00000272438	5910	ENSG00000296088	-9157	https://genome.ucsc.edu/cgi-bin/hgTracks?db=hg38&position=chrchr1:897399-899931&highlight=chrchr1:898454-898876%23FFED29
chr1	899122	899353	macs2_peak_10	26	.	2.44319	4.60877	2.68476	196	ENSG00000272438	5433	ENSG00000298603	8720	https://genome.ucsc.edu/cgi-bin/hgTracks?db=hg38&position=chrchr1:898544-899930&highlight=chrchr1:899122-899353%23FFED29
chr1	943963	945244	macs2_peak_11	1170	.	11.7591	120.749	117.006	695	SAMD11	0	NOC2L	0	https://genome.ucsc.edu/cgi-bin/hgTracks?db=hg38&position=chrchr1:940760-948446&highlight=chrchr1:943963-945244%23FFED29
chr1	976252	976598	macs2_peak_12	327	.	4.91757	35.5562	32.7111	196	NOC2L	0	PERM1	0	https://genome.ucsc.edu/cgi-bin/hgTracks?db=hg38&position=chrchr1:975387-977463&highlight=chrchr1:976252-976598%23FFED29
chr1	1019524	1019861	macs2_peak_13	52	.	2.31291	7.38278	5.26942	173	PERM1	0	AGRN	259	https://genome.ucsc.edu/cgi-bin/hgTracks?db=hg38&position=chrchr1:1018681-1020703&highlight=chrchr1:1019524-1019861%23FFED29
chr1	1032631	1033121	macs2_peak_14	760	.	8.08546	79.4547	76.0622	239	AGRN	0	ISG15	-18091	https://genome.ucsc.edu/cgi-bin/hgTracks?db=hg38&position=chrchr1:1031406-1034346&highlight=chrchr1:1032631-1033121%23FFED29
chr1	1115830	1116367	macs2_peak_15	276	.	4.71663	30.4458	27.6893	182	C1orf159	0	ENSG00000299943	9945	https://genome.ucsc.edu/cgi-bin/hgTracks?db=hg38&position=chrchr1:1114487-1117709&highlight=chrchr1:1115830-1116367%23FFED29
chr1	1144034	1144514	macs2_peak_16	40	.	2.28808	6.05142	4.01902	397	LINC01342	0	ENSG00000304965	12891	https://genome.ucsc.edu/cgi-bin/hgTracks?db=hg38&position=chrchr1:1142834-1145714&highlight=chrchr1:1144034-1144514%23FFED29
chr1	1162430	1163222	macs2_peak_17	149	.	3.2203	17.3956	14.9265	107	MIR200B	3882	ENSG00000304965	-4176	https://genome.ucsc.edu/cgi-bin/hgTracks?db=hg38&position=chrchr1:1160450-1165202&highlight=chrchr1:1162430-1163222%23FFED29
chr1	1168171	1169023	macs2_peak_18	154	.	3.6951	17.9453	15.4641	688	MIR429	0	MIR200A	-219	https://genome.ucsc.edu/cgi-bin/hgTracks?db=hg38&position=chrchr1:1166041-1171153&highlight=chrchr1:1168171-1169023%23FFED29
chr1	1176441	1176698	macs2_peak_19	27	.	2.2605	4.63911	2.71272	32	TTLL10-AS1	0	TTLL10	0	https://genome.ucsc.edu/cgi-bin/hgTracks?db=hg38&position=chrchr1:1175798-1177340&highlight=chrchr1:1176441-1176698%23FFED29
chr1	1231589	1231983	macs2_peak_20	143	.	3.25696	16.8053	14.3538	299	TTLL10	0	SDF4	0	https://genome.ucsc.edu/cgi-bin/hgTracks?db=hg38&position=chrchr1:1230604-1232968&highlight=chrchr1:1231589-1231983%23FFED29
chr1	1235972	1236758	macs2_peak_21	415	.	6.45397	44.5263	41.5419	391	SDF4	0	B3GALT6	-931	https://genome.ucsc.edu/cgi-bin/hgTracks?db=hg38&position=chrchr1:1234007-1238723&highlight=chrchr1:1235972-1236758%23FFED29
chr1	1273781	1274202	macs2_peak_22	73	.	2.31441	9.56649	7.35162	382	UBE2J2	0	LINC01786	0	https://genome.ucsc.edu/cgi-bin/hgTracks?db=hg38&position=chrchr1:1272728-1275254&highlight=chrchr1:1273781-1274202%23FFED29
chr1	1299135	1299487	macs2_peak_23	186	.	4.28361	21.2171	18.653	150	LINC01786	0	ACAP3	0	https://genome.ucsc.edu/cgi-bin/hgTracks?db=hg38&position=chrchr1:1298255-1300367&highlight=chrchr1:1299135-1299487%23FFED29
chr1	1303043	1303348	macs2_peak_24	235	.	4.05615	26.2135	23.539	129	ACAP3	0	PUSL1	5249	https://genome.ucsc.edu/cgi-bin/hgTracks?db=hg38&position=chrchr1:1302280-1304110&highlight=chrchr1:1303043-1303348%23FFED29
chr1	1304443	1306667	macs2_peak_25	969	.	8.14561	100.58	96.9961	1459	ACAP3	0	PUSL1	1930	https://genome.ucsc.edu/cgi-bin/hgTracks?db=hg38&position=chrchr1:1298883-1312227&highlight=chrchr1:1304443-1306667%23FFED29
chr1	1307649	1308778	macs2_peak_26	532	.	4.71798	56.4224	53.2825	572	ACAP3	0	PUSL1	0	https://genome.ucsc.edu/cgi-bin/hgTracks?db=hg38&position=chrchr1:1304826-1311600&highlight=chrchr1:1307649-1308778%23FFED29
chr1	1324439	1325072	macs2_peak_27	144	.	3.73586	16.8974	14.4431	511	PUSL1	0	INTS11	0	https://genome.ucsc.edu/cgi-bin/hgTracks?db=hg38&position=chrchr1:1322856-1326654&highlight=chrchr1:1324439-1325072%23FFED29
chr1	1349642	1349866	macs2_peak_28	34	.	2.08053	5.43971	3.45142	4	INTS11	0	ENSG00000304860	0	https://genome.ucsc.edu/cgi-bin/hgTracks?db=hg38&position=chrchr1:1349082-1350426&highlight=chrchr1:1349642-1349866%23FFED29
chr1	1374832	1375368	macs2_peak_29	225	.	4.44055	25.1714	22.5188	224	ENSG00000304860	0	AURKAIP1	0	https://genome.ucsc.edu/cgi-bin/hgTracks?db=hg38&position=chrchr1:1373492-1376708&highlight=chrchr1:1374832-1375368%23FFED29
chr1	1406612	1407640	macs2_peak_30	123	.	4.15617	14.7088	12.316	556	AURKAIP1	0	MRPL20	0	https://genome.ucsc.edu/cgi-bin/hgTracks?db=hg38&position=chrchr1:1404042-1410210&highlight=chrchr1:1406612-1407640%23FFED29
chr1	1417708	1418647	macs2_peak_31	57	.	2.78978	7.84906	5.70917	658	MRPL20	0	ANKRD65	0	https://genome.ucsc.edu/cgi-bin/hgTracks?db=hg38&position=chrchr1:1415360-1420994&highlight=chrchr1:1417708-1418647%23FFED29
chr1	1420927	1421281	macs2_peak_32	175	.	4.02867	20.117	17.5782	184	ANKRD65	0	ANKRD65-AS1	0	https://genome.ucsc.edu/cgi-bin/hgTracks?db=hg38&position=chrchr1:1420042-1422166&highlight=chrchr1:1420927-1421281%23FFED29
chr1	1430101	1430865	macs2_peak_33	77	.	2.66298	9.99973	7.77043	618	ANKRD65-AS1	0	TMEM88B	0	https://genome.ucsc.edu/cgi-bin/hgTracks?db=hg38&position=chrchr1:1428191-1432775&highlight=chrchr1:1430101-1430865%23FFED29
chr1	1431767	1432010	macs2_peak_34	132	.	3.38743	15.6577	13.2365	186	TMEM88B	0	LINC01770	0	https://genome.ucsc.edu/cgi-bin/hgTracks?db=hg38&position=chrchr1:1431159-1432617&highlight=chrchr1:1431767-1432010%23FFED29
chr1	1437790	1438545	macs2_peak_35	249	.	3.95602	27.6773	24.9756	598	LINC01770	0	VWA1	0	https://genome.ucsc.edu/cgi-bin/hgTracks?db=hg38&position=chrchr1:1435902-1440432&highlight=chrchr1:1437790-1438545%23FFED29
chr1	1462477	1462778	macs2_peak_36	80	.	2.39172	10.2893	8.04499	89	VWA1	0	ATAD3C	0	https://genome.ucsc.edu/cgi-bin/hgTracks?db=hg38&position=chrchr1:1461724-1463530&highlight=chrchr1:1462477-1462778%23FFED29
chr1	1471231	1471710	macs2_peak_37	271	.	6.22527	29.8507	27.1068	252	ATAD3C	0	ATAD3B	55	https://genome.ucsc.edu/cgi-bin/hgTracks?db=hg38&position=chrchr1:1470033-1472907&highlight=chrchr1:1471231-1471710%23FFED29
chr1	1505219	1505476	macs2_peak_38	80	.	3.46347	10.2678	8.02413	176	ENSG00000290916	0	ENSG00000284740	0	https://genome.ucsc.edu/cgi-bin/hgTracks?db=hg38&position=chrchr1:1504576-1506118&highlight=chrchr1:1505219-1505476%23FFED29
chr1	1511249	1512065	macs2_peak_39	112	.	3.18863	13.6261	11.266	590	ENSG00000284740	0	ATAD3A	97	https://genome.ucsc.edu/cgi-bin/hgTracks?db=hg38&position=chrchr1:1509209-1514105&highlight=chrchr1:1511249-1512065%23FFED29
chr1	1562454	1563260	macs2_peak_40	223	.	4.51843	24.9943	22.3477	239	ENSG00000299413	0	SSU72	0	https://genome.ucsc.edu/cgi-bin/hgTracks?db=hg38&position=chrchr1:1560439-1565275&highlight=chrchr1:1562454-1563260%23FFED29
chr1	1574629	1575533	macs2_peak_41	145	.	3.62319	17.0302	14.5732	158	ENSG00000299413	0	SSU72	0	https://genome.ucsc.edu/cgi-bin/hgTracks?db=hg38&position=chrchr1:1572369-1577793&highlight=chrchr1:1574629-1575533%23FFED29
chr1	1576207	1576711	macs2_peak_42	78	.	3.53575	10.0501	7.81324	460	ENSG00000299413	0	SSU72-AS1	0	https://genome.ucsc.edu/cgi-bin/hgTracks?db=hg38&position=chrchr1:1574947-1577971&highlight=chrchr1:1576207-1576711%23FFED29
chr1	1610254	1610626	macs2_peak_43	28	.	2.23517	4.77597	2.84252	318	SSU72-AS1	0	ENSG00000286989	-2927	https://genome.ucsc.edu/cgi-bin/hgTracks?db=hg38&position=chrchr1:1609324-1611556&highlight=chrchr1:1610254-1610626%23FFED29
chr1	1614640	1615829	macs2_peak_44	649	.	6.42093	68.2069	64.9312	956	ENSG00000272106	0	MIB2	0	https://genome.ucsc.edu/cgi-bin/hgTracks?db=hg38&position=chrchr1:1611667-1618801&highlight=chrchr1:1614640-1615829%23FFED29
chr1	1658761	1659392	macs2_peak_45	164	.	3.28099	18.9183	16.4114	441	MIB2	0	CDK11B	0	https://genome.ucsc.edu/cgi-bin/hgTracks?db=hg38&position=chrchr1:1657183-1660969&highlight=chrchr1:1658761-1659392%23FFED29
chr1	1693079	1693413	macs2_peak_46	2291	.	34.2867	233.502	229.11	117	CDK11B	0	ENSG00000310190	0	https://genome.ucsc.edu/cgi-bin/hgTracks?db=hg38&position=chrchr1:1692244-1694248&highlight=chrchr1:1693079-1693413%23FFED29
chr1	1724080	1724686	macs2_peak_47	92	.	2.99211	11.5281	9.24019	425	ENSG00000310190	0	CDK11A	0	https://genome.ucsc.edu/cgi-bin/hgTracks?db=hg38&position=chrchr1:1722565-1726201&highlight=chrchr1:1724080-1724686%23FFED29
chr1	1746222	1746683	macs2_peak_48	1907	.	35.655	194.914	190.713	256	CDK11A	0	ENSG00000293188	0	https://genome.ucsc.edu/cgi-bin/hgTracks?db=hg38&position=chrchr1:1745069-1747835&highlight=chrchr1:1746222-1746683%23FFED29
chr1	1777801	1778404	macs2_peak_49	126	.	4.16814	15.047	12.6452	520	ENSG00000293188	0	NADK	0	https://genome.ucsc.edu/cgi-bin/hgTracks?db=hg38&position=chrchr1:1776293-1779911&highlight=chrchr1:1777801-1778404%23FFED29
chr1	1782271	1783107	macs2_peak_50	255	.	4.74713	28.296	25.5803	743	NADK	0	ENSG00000302550	22	https://genome.ucsc.edu/cgi-bin/hgTracks?db=hg38&position=chrchr1:1780181-1785197&highlight=chrchr1:1782271-1783107%23FFED29
chr1	1858385	1859077	macs2_peak_51	128	.	5.52549	15.2743	12.8629	519	GNB1	0	GNB1-DT	32098	https://genome.ucsc.edu/cgi-bin/hgTracks?db=hg38&position=chrchr1:1856655-1860807&highlight=chrchr1:1858385-1859077%23FFED29
chr1	1881702	1882080	macs2_peak_52	69	.	3.73755	9.19216	6.99646	252	GNB1	0	GNB1-DT	9095	https://genome.ucsc.edu/cgi-bin/hgTracks?db=hg38&position=chrchr1:1880757-1883025&highlight=chrchr1:1881702-1882080%23FFED29
chr1	1883542	1883840	macs2_peak_53	158	.	5.92944	18.3247	15.8309	165	GNB1	0	GNB1-DT	7335	https://genome.ucsc.edu/cgi-bin/hgTracks?db=hg38&position=chrchr1:1882797-1884585&highlight=chrchr1:1883542-1883840%23FFED29
chr1	1890779	1891546	macs2_peak_54	209	.	6.0115	23.5417	20.9253	629	GNB1	0	GNB1-DT	0	https://genome.ucsc.edu/cgi-bin/hgTracks?db=hg38&position=chrchr1:1888861-1893463&highlight=chrchr1:1890779-1891546%23FFED29
chr1	1908582	1909614	macs2_peak_55	92	.	3.27825	11.5362	9.24797	374	GNB1-DT	0	ENSG00000294910	0	https://genome.ucsc.edu/cgi-bin/hgTracks?db=hg38&position=chrchr1:1906002-1912194&highlight=chrchr1:1908582-1909614%23FFED29
chr1	2049690	2050640	macs2_peak_56	252	.	5.87042	27.9678	25.2611	334	ENSG00000294910	0	PRKCZ-DT	0	https://genome.ucsc.edu/cgi-bin/hgTracks?db=hg38&position=chrchr1:2047315-2053015&highlight=chrchr1:2049690-2050640%23FFED29
chr1	2133338	2133572	macs2_peak_57	58	.	2.67624	8.01208	5.86606	177	PRKCZ-DT	0	PRKCZ	0	https://genome.ucsc.edu/cgi-bin/hgTracks?db=hg38&position=chrchr1:2132753-2134157&highlight=chrchr1:2133338-2133572%23FFED29
chr1	2189571	2190299	macs2_peak_58	631	.	6.74929	66.4391	63.1826	418	PRKCZ	0	FAAP20	0	https://genome.ucsc.edu/cgi-bin/hgTracks?db=hg38&position=chrchr1:2187751-2192119&highlight=chrchr1:2189571-2190299%23FFED29
chr1	2199529	2199780	macs2_peak_59	87	.	3.83404	11.0532	8.77976	82	FAAP20	0	ENSG00000304038	7266	https://genome.ucsc.edu/cgi-bin/hgTracks?db=hg38&position=chrchr1:2198901-2200407&highlight=chrchr1:2199529-2199780%23FFED29
chr1	2205307	2205646	macs2_peak_60	95	.	3.49856	11.8164	9.51509	99	FAAP20	0	ENSG00000304038	1400	https://genome.ucsc.edu/cgi-bin/hgTracks?db=hg38&position=chrchr1:2204459-2206493&highlight=chrchr1:2205307-2205646%23FFED29
chr1	2227608	2227898	macs2_peak_61	210	.	5.29758	23.6225	21.0051	93	SKI	0	ENSG00000234396	-6870	https://genome.ucsc.edu/cgi-bin/hgTracks?db=hg38&position=chrchr1:2226883-2228623&highlight=chrchr1:2227608-2227898%23FFED29
chr1	2228908	2229577	macs2_peak_62	49	.	2.62512	7.00403	4.90701	582	SKI	0	ENSG00000234396	-8170	https://genome.ucsc.edu/cgi-bin/hgTracks?db=hg38&position=chrchr1:2227235-2231249&highlight=chrchr1:2228908-2229577%23FFED29
chr1	2391201	2391528	macs2_peak_63	60	.	2.71816	8.20506	6.05295	122	MORN1	0	RER1	247	https://genome.ucsc.edu/cgi-bin/hgTracks?db=hg38&position=chrchr1:2390383-2392345&highlight=chrchr1:2391201-2391528%23FFED29
chr1	2412334	2412985	macs2_peak_64	217	.	4.12951	24.4336	21.7977	515	PEX10	0	RER1	-6892	https://genome.ucsc.edu/cgi-bin/hgTracks?db=hg38&position=chrchr1:2410706-2414612&highlight=chrchr1:2412334-2412985%23FFED29
chr1	2526331	2526900	macs2_peak_65	998	.	7.44082	103.487	99.8798	185	PANK4	0	HES5	1845	https://genome.ucsc.edu/cgi-bin/hgTracks?db=hg38&position=chrchr1:2524908-2528322&highlight=chrchr1:2526331-2526900%23FFED29
chr1	2546383	2546796	macs2_peak_66	78	.	3.4014	10.0401	7.80341	182	ENSG00000272449	0	TNFRSF14-AS1	0	https://genome.ucsc.edu/cgi-bin/hgTracks?db=hg38&position=chrchr1:2545350-2547828&highlight=chrchr1:2546383-2546796%23FFED29
chr1	2584064	2584339	macs2_peak_67	62	.	3.12737	8.39915	6.23874	53	TNFRSF14-AS1	0	ENSG00000228037	0	https://genome.ucsc.edu/cgi-bin/hgTracks?db=hg38&position=chrchr1:2583376-2585026&highlight=chrchr1:2584064-2584339%23FFED29
chr1	2585349	2587007	macs2_peak_68	289	.	4.75665	31.7135	28.9347	1238	ENSG00000228037	0	PRXL2B	0	https://genome.ucsc.edu/cgi-bin/hgTracks?db=hg38&position=chrchr1:2581204-2591152&highlight=chrchr1:2585349-2587007%23FFED29
chr1	2968558	2968952	macs2_peak_69	42	.	3.35899	6.30099	4.24331	105	PRXL2B	0	ENSG00000284745	0	https://genome.ucsc.edu/cgi-bin/hgTracks?db=hg38&position=chrchr1:2967573-2969937&highlight=chrchr1:2968558-2968952%23FFED29
chr1	3170528	3171268	macs2_peak_70	149	.	5.75381	17.4419	14.9716	500	ENSG00000284745	0	PRDM16	0	https://genome.ucsc.edu/cgi-bin/hgTracks?db=hg38&position=chrchr1:3168678-3173118&highlight=chrchr1:3170528-3171268%23FFED29
chr1	3190560	3191187	macs2_peak_71	855	.	13.5823	89.0823	85.5991	468	PRDM16	0	ENSG00000279839	14801	https://genome.ucsc.edu/cgi-bin/hgTracks?db=hg38&position=chrchr1:3188992-3192754&highlight=chrchr1:3190560-3191187%23FFED29
chr1	3219304	3220047	macs2_peak_72	335	.	9.6657	36.4155	33.5558	112	PRDM16	0	ENSG00000306439	-6158	https://genome.ucsc.edu/cgi-bin/hgTracks?db=hg38&position=chrchr1:3217446-3221904&highlight=chrchr1:3219304-3220047%23FFED29
chr1	3221923	3222713	macs2_peak_73	326	.	8.03897	35.5265	32.6816	151	PRDM16	0	ENSG00000306439	-8777	https://genome.ucsc.edu/cgi-bin/hgTracks?db=hg38&position=chrchr1:3219948-3224688&highlight=chrchr1:3221923-3222713%23FFED29
chr1	3244283	3244550	macs2_peak_74	72	.	4.25698	9.43149	7.22152	204	PRDM16	0	ENSG00000306439	-31137	https://genome.ucsc.edu/cgi-bin/hgTracks?db=hg38&position=chrchr1:3243615-3245217&highlight=chrchr1:3244283-3244550%23FFED29
chr1	3244785	3245012	macs2_peak_75	26	.	2.54667	4.62376	2.69871	60	PRDM16	0	ENSG00000306439	-31639	https://genome.ucsc.edu/cgi-bin/hgTracks?db=hg38&position=chrchr1:3244217-3245579&highlight=chrchr1:3244785-3245012%23FFED29
chr1	3247706	3248178	macs2_peak_76	74	.	3.63811	9.65313	7.43529	76	PRDM16	0	ENSG00000306439	-34560	https://genome.ucsc.edu/cgi-bin/hgTracks?db=hg38&position=chrchr1:3246526-3249358&highlight=chrchr1:3247706-3248178%23FFED29
chr1	3249717	3250719	macs2_peak_77	521	.	9.94416	55.256	52.1304	353	PRDM16	0	ENSG00000306439	-36571	https://genome.ucsc.edu/cgi-bin/hgTracks?db=hg38&position=chrchr1:3247212-3253224&highlight=chrchr1:3249717-3250719%23FFED29
chr1	3251352	3252748	macs2_peak_78	395	.	7.23955	42.5014	39.5469	785	PRDM16	0	ENSG00000306439	-38206	https://genome.ucsc.edu/cgi-bin/hgTracks?db=hg38&position=chrchr1:3247862-3256238&highlight=chrchr1:3251352-3252748%23FFED29
chr1	3265726	3266491	macs2_peak_79	364	.	8.72167	39.3777	36.4711	505	PRDM16	0	ENSG00000272235	40145	https://genome.ucsc.edu/cgi-bin/hgTracks?db=hg38&position=chrchr1:3263813-3268403&highlight=chrchr1:3265726-3266491%23FFED29
chr1	3320168	3321058	macs2_peak_80	143	.	5.37849	16.7778	14.3265	367	PRDM16	0	ENSG00000287828	0	https://genome.ucsc.edu/cgi-bin/hgTracks?db=hg38&position=chrchr1:3317943-3323283&highlight=chrchr1:3320168-3321058%23FFED29
chr1	3322842	3323183	macs2_peak_81	50	.	3.20501	7.20102	5.09735	285	PRDM16	0	ENSG00000287828	0	https://genome.ucsc.edu/cgi-bin/hgTracks?db=hg38&position=chrchr1:3321989-3324035&highlight=chrchr1:3322842-3323183%23FFED29
chr1	3338330	3338676	macs2_peak_82	31	.	3.19946	5.10426	3.13441	204	PRDM16	0	ENSG00000287828	-15181	https://genome.ucsc.edu/cgi-bin/hgTracks?db=hg38&position=chrchr1:3337465-3339541&highlight=chrchr1:3338330-3338676%23FFED29
chr1	3459898	3460140	macs2_peak_83	87	.	4.68714	11.0726	8.798	113	ARHGEF16	0	ENSG00000297626	-5559	https://genome.ucsc.edu/cgi-bin/hgTracks?db=hg38&position=chrchr1:3459293-3460745&highlight=chrchr1:3459898-3460140%23FFED29
chr1	3772102	3772437	macs2_peak_84	49	.	3.69607	7.05973	4.96017	264	SMIM1	312	CCDC27	-457	https://genome.ucsc.edu/cgi-bin/hgTracks?db=hg38&position=chrchr1:3771264-3773274&highlight=chrchr1:3772102-3772437%23FFED29
chr1	3796605	3796994	macs2_peak_85	397	.	7.29191	42.7402	39.7827	198	LRRC47	-107	ENSG00000272153	-11067	https://genome.ucsc.edu/cgi-bin/hgTracks?db=hg38&position=chrchr1:3795632-3797966&highlight=chrchr1:3796605-3796994%23FFED29
chr1	3856935	3857165	macs2_peak_86	41	.	2.42098	6.14596	4.11007	229	CEP104	0	DFFB	102	https://genome.ucsc.edu/cgi-bin/hgTracks?db=hg38&position=chrchr1:3856360-3857740&highlight=chrchr1:3856935-3857165%23FFED29
chr1	3900396	3901372	macs2_peak_87	1165	.	17.5699	120.27	116.531	240	LINC01134	0	C1orf174	-103	https://genome.ucsc.edu/cgi-bin/hgTracks?db=hg38&position=chrchr1:3897956-3903812&highlight=chrchr1:3900396-3901372%23FFED29
chr1	3924727	3924972	macs2_peak_88	47	.	3.49307	6.84012	4.75922	203	LINC01134	-7180	LINC01346	15514	https://genome.ucsc.edu/cgi-bin/hgTracks?db=hg38&position=chrchr1:3924114-3925584&highlight=chrchr1:3924727-3924972%23FFED29
chr1	3942606	3942972	macs2_peak_89	31	.	2.62449	5.14663	3.17277	210	LINC01346	0	LINC01345	1575	https://genome.ucsc.edu/cgi-bin/hgTracks?db=hg38&position=chrchr1:3941691-3943887&highlight=chrchr1:3942606-3942972%23FFED29
chr1	3978779	3979027	macs2_peak_90	52	.	3.3283	7.33205	5.22027	192	LINC02780	0	LINC01346	-23517	https://genome.ucsc.edu/cgi-bin/hgTracks?db=hg38&position=chrchr1:3978159-3979647&highlight=chrchr1:3978779-3979027%23FFED29
chr1	4071201	4072929	macs2_peak_91	1147	.	24.6842	118.517	114.791	800	LINC02780	0	ENSG00000296871	-24272	https://genome.ucsc.edu/cgi-bin/hgTracks?db=hg38&position=chrchr1:4066881-4077249&highlight=chrchr1:4071201-4072929%23FFED29
chr1	4083620	4084780	macs2_peak_92	611	.	12.8532	64.3577	61.1244	634	LINC02780	0	ENSG00000308587	23298	https://genome.ucsc.edu/cgi-bin/hgTracks?db=hg38&position=chrchr1:4080720-4087680&highlight=chrchr1:4083620-4084780%23FFED29
chr1	4224855	4225527	macs2_peak_93	461	.	13.2563	49.1696	46.1212	222	ENSG00000301255	0	ENSG00000299169	41818	https://genome.ucsc.edu/cgi-bin/hgTracks?db=hg38&position=chrchr1:4223175-4227207&highlight=chrchr1:4224855-4225527%23FFED29
chr1	4267178	4268351	macs2_peak_94	377	.	11.6564	40.6837	37.7561	237	ENSG00000299169	0	ENSG00000301255	-38939	https://genome.ucsc.edu/cgi-bin/hgTracks?db=hg38&position=chrchr1:4264245-4271283&highlight=chrchr1:4267178-4268351%23FFED29
chr1	4273485	4273858	macs2_peak_95	213	.	8.22807	23.9759	21.3486	197	ENSG00000299169	-3692	ENSG00000302287	44024	https://genome.ucsc.edu/cgi-bin/hgTracks?db=hg38&position=chrchr1:4272552-4274790&highlight=chrchr1:4273485-4273858%23FFED29
chr1	4507360	4507983	macs2_peak_96	21	.	2.22947	3.95872	2.10782	151	ENSG00000299517	-9859	ENSG00000284694	-22985	https://genome.ucsc.edu/cgi-bin/hgTracks?db=hg38&position=chrchr1:4505802-4509540&highlight=chrchr1:4507360-4507983%23FFED29
chr1	4516820	4518047	macs2_peak_97	352	.	9.03824	38.1232	35.236	485	ENSG00000299517	-19319	ENSG00000284694	-32445	https://genome.ucsc.edu/cgi-bin/hgTracks?db=hg38&position=chrchr1:4513752-4521114&highlight=chrchr1:4516820-4518047%23FFED29
chr1	4527604	4527861	macs2_peak_98	131	.	5.08853	15.5665	13.1482	114	ENSG00000227169	23874	ENSG00000295490	28010	https://genome.ucsc.edu/cgi-bin/hgTracks?db=hg38&position=chrchr1:4526961-4528503&highlight=chrchr1:4527604-4527861%23FFED29
chr1	4529592	4530294	macs2_peak_99	240	.	8.7262	26.7076	24.0246	231	ENSG00000227169	21441	ENSG00000295490	25577	https://genome.ucsc.edu/cgi-bin/hgTracks?db=hg38&position=chrchr1:4527837-4532049&highlight=chrchr1:4529592-4530294%23FFED29
